# Transcriptional signatures associated with waterlogging stress responses and aerenchyma formation in barley root tissue

**DOI:** 10.1101/2023.10.06.561260

**Authors:** Orla L. Sherwood, Rory Burke, Jennifer O’Rourke, Conor V. Whelan, Frances Downey, Louise Ryan, Eoin F. McCabe, Zixia Huang, Carl K. Y. Ng, Paul F. McCabe, Joanna Kacprzyk

**Affiliations:** School of Biology and Environmental Science, University College Dublin, Dublin 4, Ireland

## Abstract

The negative impact of soil waterlogging on crop production is expected to increase due higher frequencies of extreme rainfall events arising from climate change. Consequently, understanding the molecular mechanisms that enable plants to mitigate waterlogging stress is critical for breeding programmes, particularly in the case of waterlogging-susceptible crop species, such as barley (*Hordeum vulgare*). Aerenchyma formation is a key morphological adaptation allowing plants to cope with waterlogging stress and hypoxic conditions, however, the genetic regulation of its development in barley remains largely unresolved. In this study, two barley cultivars with contrasting waterlogging tolerance (Franklin and Yerong) were subjected to waterlogging stress, followed by analysis of phenotypic traits including root aerenchyma formation, and transcriptomic profiling of root tissue samples. Differential expression analyses identified genes transcriptionally responsive to 24 and 72 h of waterlogging in both cultivars, and highlighted metabolic adaptations, regulation of ROS signalling and management of stress responses as key elements of the waterlogging response. The results revealed large intra-individual variations in root aerenchyma formation, and these variations were exploited to isolate 81 candidate aerenchyma-associated genes from the generated RNA-seq datasets. Network analyses suggest the involvement of the DNA damage response gene, *DRT100* and cell wall modifying genes, *XHT16* and *XHT15* as regulatory hub genes in aerenchyma formation. Collectively, the generated data provide insights into transcriptional signatures associated with the barley root responses to waterlogging and aerenchyma formation, informing our understanding of strategies that plants employ to cope with the negative impacts of heavy rainfall.
