## Supplemental Table 1 for "Transcriptional signatures associated with waterlogging stress responses and aerenchyma formation in barley root tissue"

### Sheet: Table S1
Sample Name	Cultivar	Treatment	Duration	Replicate	Aerenchyma Category	Waterlogging Sample Pooling	Aerenchyma Sample Pooling	Raw reads (total amount of reads of raw data)	Raw data (Raw reads) * (sequence length) (G)	Effective (Clean reads/Raw reads) (%)	Base Error Rate(%)	Q20 (Base count of Phred value > 20) / (Total base count) (%)	Q30 (Base count of Phred value > 30) / (Total base count) (%)	GC (G & C base count)/(Total base count) (%)
FC_24_H1	Franklin	Control	24	1	H_AE	FC_24	FC_24_H_AE	83397592	12.5	98.92	0.03	97.61	93.61	55.21
FC_24_H2	Franklin	Control	24	2	H_AE	FC_24	FC_24_H_AE	73476686	11	98.71	0.03	97.6	93.75	56.23
FC_24_H3	Franklin	Control	24	3	H_AE	FC_24	FC_24_H_AE	68705378	10.3	98.64	0.03	97.83	94.13	55.96
FC_24_L1	Franklin	Control	24	1	L_AE	FC_24	FC_24_L_AE	45927588	6.9	98.79	0.03	97.75	94.03	56.35
FC_24_L2	Franklin	Control	24	2	L_AE	FC_24	FC_24_L_AE	59284618	8.9	98.95	0.03	97.86	94.12	54.99
FC_24_L3	Franklin	Control	24	3	L_AE	FC_24	FC_24_L_AE	55161332	8.3	99.12	0.03	97.76	93.93	55.65
FC_72_H1	Franklin	Control	72	1	H_AE	FC_72	FC_72_H_AE	44146518	6.6	99.15	0.03	97.68	93.71	55.98
FC_72_H2	Franklin	Control	72	2	H_AE	FC_72	FC_72_H_AE	65383772	9.8	99.22	0.03	97.72	93.96	56.44
FC_72_H3	Franklin	Control	72	3	H_AE	FC_72	FC_72_H_AE	52394720	7.9	98.39	0.02	97.91	94.36	56.12
FC_72_L1	Franklin	Control	72	1	L_AE	FC_72	FC_72_L_AE	51711088	7.8	99.12	0.03	97.8	94.01	56.04
FC_72_L2	Franklin	Control	72	2	L_AE	FC_72	FC_72_L_AE	41593474	6.2	99.2	0.03	97.71	93.75	54.84
FC_72_L3	Franklin	Control	72	3	L_AE	FC_72	FC_72_L_AE	52648192	7.9	98.73	0.03	97.59	93.52	56.55
FT_24_H1	Franklin	Waterlogged	24	1	H_AE	FT_24	FT_24_H_AE	46868532	7	98.94	0.03	97.75	94.01	55.76
FT_24_H2	Franklin	Waterlogged	24	2	H_AE	FT_24	FT_24_H_AE	39641808	5.9	98.97	0.03	97.82	94.05	54.59
FT_24_H3	Franklin	Waterlogged	24	3	H_AE	FT_24	FT_24_H_AE	58711642	8.8	99.08	0.03	97.73	93.82	55.64
FT_24_L1	Franklin	Waterlogged	24	1	L_AE	FT_24	FT_24_L_AE	45326966	6.8	99.01	0.03	97.65	93.78	55.59
FT_24_L2	Franklin	Waterlogged	24	2	L_AE	FT_24	FT_24_L_AE	68259908	10.2	99.12	0.03	97.76	93.87	54.37
FT_24_L3	Franklin	Waterlogged	24	3	L_AE	FT_24	FT_24_L_AE	43750202	6.6	99.11	0.03	97.89	94.18	54.67
FT_72_H1	Franklin	Waterlogged	72	1	H_AE	FT_72	FT_72_H_AE	50074738	7.5	99.17	0.02	97.93	94.31	56.19
FT_72_H2	Franklin	Waterlogged	72	2	H_AE	FT_72	FT_72_H_AE	56292342	8.4	99.2	0.03	97.85	94.02	54.72
FT_72_H3	Franklin	Waterlogged	72	3	H_AE	FT_72	FT_72_H_AE	51286492	7.7	99.02	0.03	97.82	94.11	56.19
FT_72_L1	Franklin	Waterlogged	72	1	L_AE	FT_72	FT_72_L_AE	48435654	7.3	99.11	0.03	97.75	93.88	55.38
FT_72_L2	Franklin	Waterlogged	72	2	L_AE	FT_72	FT_72_L_AE	67851486	10.2	99.22	0.03	97.28	92.64	54.57
FT_72_L3	Franklin	Waterlogged	72	3	L_AE	FT_72	FT_72_L_AE	56523900	8.5	99.12	0.03	97.75	93.86	55.69
YC_24_H1	Yerong	Control	24	1	H_AE	YC_24	YC_24_H_AE	66510358	10	99.06	0.03	97.82	94.06	56.42
YC_24_H2	Yerong	Control	24	2	H_AE	YC_24	YC_24_H_AE	66751172	10	99.22	0.03	97.8	94.06	55.45
YC_24_H3	Yerong	Control	24	3	H_AE	YC_24	YC_24_H_AE	46132662	6.9	98.97	0.03	97.79	93.98	55.99
YC_24_L1	Yerong	Control	24	1	L_AE	YC_24	YC_24_L_AE	59565216	8.9	99.05	0.03	97.87	94.24	55.97
YC_24_L2	Yerong	Control	24	2	L_AE	YC_24	YC_24_L_AE	44821226	6.7	99.15	0.03	97.76	93.83	54.21
YC_24_L3	Yerong	Control	24	3	L_AE	YC_24	YC_24_L_AE	44975762	6.7	98.93	0.03	97.78	93.99	56.38
YC_72_H1	Yerong	Control	72	1	H_AE	YC_72	YC_72_H_AE	62538398	9.4	99.08	0.03	97.9	94.23	55.09
YC_72_H2	Yerong	Control	72	2	H_AE	YC_72	YC_72_H_AE	72309632	10.8	99.1	0.03	97.72	93.93	55.73
YC_72_H3	Yerong	Control	72	3	H_AE	YC_72	YC_72_H_AE	52741158	7.9	98.82	0.03	97.45	93.18	56.11
YC_72_L1	Yerong	Control	72	1	L_AE	YC_72	YC_72_L_AE	50153176	7.5	99.09	0.03	97.9	94.28	56.36
YC_72_L2	Yerong	Control	72	2	L_AE	YC_72	YC_72_L_AE	58530178	8.8	99.1	0.03	97.81	94.06	54.86
YC_72_L3	Yerong	Control	72	3	L_AE	YC_72	YC_72_L_AE	49606012	7.4	99.14	0.03	97.74	93.87	56.09
YT_24_H1	Yerong	Waterlogged	24	1	H_AE	YT_24	YT_24_H_AE	62416126	9.4	99.12	0.03	97.62	93.58	55.66
YT_24_H2	Yerong	Waterlogged	24	2	H_AE	YT_24	YT_24_H_AE	44293034	6.6	99.18	0.03	97.8	93.98	54.11
YT_24_H3	Yerong	Waterlogged	24	3	H_AE	YT_24	YT_24_H_AE	49716578	7.5	99.11	0.03	97.85	94.15	55.63
YT_24_L1	Yerong	Waterlogged	24	1	L_AE	YT_24	YT_24_L_AE	43440164	6.5	99.17	0.03	97.78	93.99	55.9
YT_24_L2	Yerong	Waterlogged	24	2	L_AE	YT_24	YT_24_L_AE	46242876	6.9	99.18	0.03	97.85	94.09	54.42
YT_24_L3	Yerong	Waterlogged	24	3	L_AE	YT_24	YT_24_L_AE	54738094	8.2	99.11	0.03	97.73	93.87	55.23
YT_72_H1	Yerong	Waterlogged	72	1	H_AE	YT_72	YT_72_H_AE	62158146	9.3	99.04	0.03	97.73	93.92	55.77
YT_72_H2	Yerong	Waterlogged	72	2	H_AE	YT_72	YT_72_H_AE	63864490	9.6	99.18	0.03	97.83	94.08	54.5
YT_72_H3	Yerong	Waterlogged	72	3	H_AE	YT_72	YT_72_H_AE	54454766	8.2	98.76	0.03	97.79	93.99	56.17
YT_72_L1	Yerong	Waterlogged	72	1	L_AE	YT_72	YT_72_L_AE	53305280	8	99.15	0.03	97.67	93.79	55.81
YT_72_L2	Yerong	Waterlogged	72	2	L_AE	YT_72	YT_72_L_AE	41229386	6.2	99.33	0.03	97.92	94.22	54.55
YT_72_L3	Yerong	Waterlogged	72	3	L_AE	YT_72	YT_72_L_AE	51997476	7.8	99.13	0.03	97.88	94.17	54.94

### Sheet: hiddenSheet1
Tissue_for_DNA_extraction
Tissue_for_RNA_extraction
DNA
RNA

### Sheet: hiddenSheet7
Yes
No
