## Supplemental Table 4 for "Transcriptional signatures associated with waterlogging stress responses and aerenchyma formation in barley root tissue"

### Sheet: Table S4A
Comparison WL vs C	Franklin_24h_result	Yerong_24h_result	Franklin_72h_result	Yerong_72h_result
Number of DEGs	5942	7079	3500	3438
Miricescu et al. Hypoxia Genes	46	46	46	46
Intersection Size	37	41	27	34
Overlapping p-value	9.4e-23	1.3e-25	2.8e-17	1.1e-26
Genome Size	39434	39434	39434	39434
Odds Ratio	23.3	37.7	14.7	29.9

### Sheet: Table S4B
HORVU.gene	BaRTv2.gene	Franklin_24h_WL_V_C	Yerong_24h_WL_V_C	Franklin_72h_WL_V_C	Yerong_72h_WL_V_C	Miricescu et al. Gene Description	Miricescu et al. Hypoxia Responsive Genes Expression Directionality
HORVU.MOREX.r3.3HG0266310	BaRT2v18chr3HG138170	-3.80042	-5.04254	-4.0009	-4.31903	Vacuolar cation/proton exchanger, putative	Down_All
HORVU.MOREX.r3.5HG0496860	BaRT2v18chr5HG257560	-1.69902	-1.74616	-1.07358	-1.58363	Acyl-coenzyme A thioesterase 9, mitochondrial	Down_All
HORVU.MOREX.r3.2HG0173750	BaRT2v18chr2HG087180	-1.37834	-1.76408	-1.71111	-1.25098	Aldehyde dehydrogenase	Down_All
HORVU.MOREX.r3.4HG0403700	BaRT2v18chr4HG211090	0.603719	0.867444	0.491813	0.472776	Kelch repeat-containing protein	Up_All
HORVU.MOREX.r3.4HG0384560	BaRT2v18chr4HG199570	0.787923	1.34323	0.808055	0.857933	Pyruvate decarboxylase	Up_All
HORVU.MOREX.r3.5HG0499020	BaRT2v18chr5HG259010	0.880562	1.05113	1.46833	1.03327	Purple acid phosphatase	Up_All
HORVU.MOREX.r3.3HG0296490	BaRT2v18chr3HG153770	1.02107	1.08441	0.887378	0.874971	NADH-cytochrome b5 reductase	Up_All
HORVU.MOREX.r3.6HG0612090	BaRT2v18chr6HG315400	1.10577	1.20683	0.782326	0.680763	Aspartic proteinase Asp1	Up_All
HORVU.MOREX.r3.1HG0071710	BaRT2v18chr1HG034770	1.14324	1.30973	0.724475	0.772895	Abscisic acid receptor	Up_All
HORVU.MOREX.r3.7HG0715010	BaRT2v18chr7HG367240	1.32843	1.79503	0.9344	1.29385	Hemoglobin-like protein	Up_All
HORVU.MOREX.r3.1HG0076530	BaRT2v18chr1HG037910	1.35867	1.88802	0.814315	0.954761	ATP-dependent 6-phosphofructokinase	Up_All
HORVU.MOREX.r3.6HG0632360	BaRT2v18chr6HG327390	1.39493	2.12032	1.0889	1.06633	Prolyl 4-hydroxylase alpha subunit, putative	Up_All
HORVU.MOREX.r3.6HG0552610	BaRT2v18chr6HG289500	1.44092	3.07171	1.06871	1.40099	L-lactate dehydrogenase	Up_All
HORVU.MOREX.r3.5HG0500140	BaRT2v18chr5HG259590	1.7987	2.48175	1.06481	1.25565	Nodulin-like / Major Facilitator Superfamily protein	Up_All
HORVU.MOREX.r3.7HG0746640	BaRT2v18chr7HG384530	2.12789	3.67165	1.78034	2.1379	1-aminocyclopropane-1-carboxylate oxidase 1	Up_All
HORVU.MOREX.r3.2HG0208830	BaRT2v18chr2HG109620	2.19205	2.87389	1.96024	1.99124	2-aminoethanethiol dioxygenase	Up_All
HORVU.MOREX.r3.2HG0113270	BaRT2v18chr2HG059360	2.46727	2.89247	2.01114	1.90686	Hypoxia-responsive family protein-like	Up_All
HORVU.MOREX.r3.2HG0127330	BaRT2v18chr2HG066550	2.60857	3.53042	2.54608	2.26231	B12D protein	Up_All
HORVU.MOREX.r3.1HG0019260	BaRT2v18chr1HG009150	2.62721	3.19634	1.61274	1.79612	Aminotransferase	Up_All
HORVU.MOREX.r3.4HG0345740	BaRT2v18chr4HG183980	2.79808	3.78032	1.84895	1.99726	Alcohol dehydrogenase	Up_All
HORVU.MOREX.r3.5HG0439530	BaRT2v18chr5HG228790	2.86929	3.89702	1.99788	2.09263	Pyrophosphate--fructose 6-phosphate 1-phosphotransferase subunit alpha	Up_All
HORVU.MOREX.r3.5HG0497970	BaRT2v18chr5HG258400	3.17046	4.9653	2.64175	3.06957	Ethylene-responsive transcription factor	Up_All
HORVU.MOREX.r3.4HG0394960	BaRT2v18chr4HG205560	4.19355	5.09857	4.42334	3.24494	Non-symbiotic hemoglobin	Up_All
HORVU.MOREX.r3.1HG0067070	BaRT2v18chr1HG031670	4.89149	8.40462	4.55672	4.02424	Wound-induced protease inhibitor	Up_All
HORVU.MOREX.r3.1HG0093870	BaRT2v18chr1HG048640	-3.6539	-3.53754	NA	-2.47506	Pathogen-related protein	Down_All
HORVU.MOREX.r3.3HG0295310	BaRT2v18chr3HG152930	2.61158	4.39019	NA	3.00845	Auxin efflux carrier component	Up_All
HORVU.MOREX.r3.7HG0649550	BaRT2v18chr7HG336020	2.68079	4.90689	NA	3.24071	Early nodulin 93	Up_All
HORVU.MOREX.r3.5HG0444960	BaRT2v18chr5HG231350	3.04303	4.55818	NA	2.92969	Respiratory burst oxidase, putative, expressed	Up_All
HORVU.MOREX.r3.3HG0307490	BaRT2v18chr3HG160980	3.09437	5.17035	NA	2.15611	Acyl-[acyl-carrier-protein] desaturase	Up_All
HORVU.MOREX.r3.7HG0751420	BaRT2v18chr7HG387340	3.44786	4.91328	NA	2.34048	Ser/Thr-rich protein T10 in DGCR region	Up_All
HORVU.MOREX.r3.7HG0649510	BaRT2v18chr7HG335990	3.80758	5.69091	NA	3.42138	Early nodulin 93	Up_All
HORVU.MOREX.r3.2HG0107000	BaRT2v18chr2HG055750	5.99945	7.89829	NA	4.35724	L-lactate dehydrogenase	Up_All
HORVU.MOREX.r3.4HG0347570	BaRT2v18chr4HG184970	-2.24702	-1.72182	NA	NA	Methylsterol monooxygenase 1-2	Down_All
HORVU.MOREX.r3.4HG0338860	BaRT2v18chr4HG179820	-1.14177	NA	NA	-1.02722	Sulfite exporter TauE/SafE family protein	Down_All
HORVU.MOREX.r3.2HG0130600	BaRT2v18chr2HG068160	0.379476	0.741753	NA	NA	U-box domain-containing protein	Up_All
HORVU.MOREX.r3.3HG0318650	BaRT2v18chr3HG167470	0.397078	0.531207	NA	NA	Bax inhibitor-1 family protein	Up_All
HORVU.MOREX.r3.2HG0181770	BaRT2v18chr2HG091960	1.68759	NA	1.57515	NA	NAC domain protein,	Up_All
HORVU.MOREX.r3.1HG0092020	BaRT2v18chr1HG047280	NA	0.989875	1.0796	NA	Glucose-1-phosphate adenylyltransferase	Up_All
HORVU.MOREX.r3.1HG0092560	BaRT2v18chr1HG047640	NA	1.1661	0.959086	NA	Receptor-like protein kinase, putative,expressed	Up_All
HORVU.MOREX.r3.7HG0700030	BaRT2v18chr7HG360060	NA	-1.77403	NA	NA	Nitrate transporter 1.1	Down_All
HORVU.MOREX.r3.4HG0401630	BaRT2v18chr4HG209690	NA	0.413161	NA	NA	Protein kinase	Up_All
HORVU.MOREX.r3.5HG0535950	BaRT2v18chr5HG280350	NA	0.666508	NA	NA	Protein kinase	Up_All
HORVU.MOREX.r3.5HG0535960	BaRT2v18chr5HG280360	NA	0.917291	NA	NA	Protein kinase	Up_All
HORVU.MOREX.r3.1HG0079870	BaRT2v18chr1HG040160	NA	NA	NA	-4.21282	Pectin lyase-like superfamily protein	Down_All
