## Supplemental Table 5 for "Transcriptional signatures associated with waterlogging stress responses and aerenchyma formation in barley root tissue"

### Sheet: Table S5
Gene Name	# Gene Interactions	q_value	Associated Developmental/Stress Responses in Plant Species
DREB2B	7	0.0329	Drought stress (Sakuma et al., 2006); Drought and salt stress (Nakashima et al., 2000)
MYB94	5	0.0329	Water stress (Jiang et al., 2022)
ERF55	7	0.0329	Necrotrophic pathogens (Zhang et al., 2016c); Seed germination (Li et al., 2022)
MYB60	5	0.0329	Stomatal opening (Simeoni et al., 2022)
RAP2.1	7	0.0336	Cold and drought stress (Dong & Liu, 2010)
ERF8	9	0.0464	Immunity and PCD induction (Cao et al., 2018); Leaf senescence (Koyama et al., 2013)
ERF57	9	0.0464	Cold tolerance (Sun et al., 2016)
ERF10	7	0.0464	Plant growth & salt tolerance (Guo et al., 2023)
MYB12	2	0.0464	Drought and salt stress (Wang et al., 2016); flavonoid production (Pandey et al., 2015); pathogen attack (Ding et al., 2021)
ERF5	9	0.0464	Innate immunity (Son et al., 2012); JA-mediated defence (Moffat et al., 2012); Water stress and growth inhibition (Dubois et al., 2013)
CEJ1	7	0.0464	Response to SA (Caarls et al., 2016)
AT1G75490	8	0.0464	Cadmium and salt stress (Akbudak et al., 2018)
DREB19	4	0.0464	Drought and salt stress (Krishnaswamy et al., 2011)
AT1G28160	8	0.0464	Putative cytokinin signalling (Cluis et al., 2004)
ERF019	8	0.0464	Drought tolerance (Scarpeci et al., 2016); Immunity (Lu et al., 2020)
DEAR3	4	0.0464	Ethylene responsive (Xie et al., 2019)
ERF2	9	0.0464	JA-mediated defence (Grennan, 2008)
AGAMOUS	5	0.0464	JA-mediated flower development (Ito et al., 2007); senescence (Jibran et al., 2017)
ERF6	8	0.0464	Cold stress, heat stress, response to ABA, SA, ROS signalling, water stress (Sewelam et al., 2013); necrotrophic pathogens
			and JA-mediated defence (AbuQamar et al., 2006)
DREB26	7	0.0464	Salt stress (Krishnaswamy et al., 2011)
CRF4	9	0.0464	Cold and freezing tolerance (Zwack et al., 2016)
ERF11	8	0.0464	Growth inhibition (Dubois et al., 2015); H202 generation (Wu et al., 2020); Immunity (Zheng et al., 2019)
ERF027	6	0.0464	Coexpression with cell wall related genes (Zhu et al., 2019)
CRF10	8	0.0464	Control of flowering time (Yang et al., 2023)
AS2	8	0.053	Leaf polarity (Qi et al., 2004)
ERF9	9	0.053	Defence against necrotrophic fungi (Maruyama et al., 2013)
GATA6	2	0.0605	NA
MYB3	2	0.0647	Cold tolerance (Zhang et al., 2016d) ; Salt stress (Kim et al., 2022)
ERF7	9	0.0647	Response to ABA (Song et al., 2005)
AT1G01250	4	0.0647	NA
ERF040	4	0.0693	Cell expansion and cold stress (Li et al., 2023)
ERF014	7	0.07	Immunity (Zhang et al., 2016e)
RAP2.6	7	0.0724	ABA, osmotic stress and salt (Zhu et al., 2010)
ERF104	8	0.0724	Response to cold (Illgen et al., 2020)
GATA16	4	0.0724	Cold tolerance (Zhang et al., 2021)
GATA14	2	0.0748	NA
ERF73	7	0.0793	Response to hypoxia (Hess et al., 2011)
ERF115	7	0.0793	Root quiescent center cell division (Heyman et al., 2013); Stem cell regeneration (Canher et al., 2020)
PUCHI	7	0.0793	Defence (Suzuki et al., 2021); Long chain fatty acid biosynthesis (Trinh et al., 2019)
